# Development of novel anti-malarial from structurally diverse library of molecules, targeting plant-like Calcium Dependent Protein Kinase 1, a multistage growth regulator of *P. falciparum*

**DOI:** 10.1101/2020.01.14.907147

**Authors:** Ravi Jain, Sakshi Gupta, Manoj Munde, Soumya Pati, Shailja Singh

## Abstract

Upon *Plasmodium falciparum* merozoites exposure to low [K^+^] environment in blood plasma, there is escalation of cytosolic [Ca^2+^] which activates Ca^2+^-Dependent Protein Kinase 1 (CDPK1), a signaling hub of intra-erythrocytic proliferative stages of parasite. Given its high abundance and multidimensional attributes in parasite life-cycle, this is a lucrative target for desiging antimalarials. Towards this, we have virtually screened MyriaScreenII diversity collection of 10,000 drug-like molecules, which resulted in 18 compounds complementing ATP-binding pocket of CDPK1. *In vitro* screening for toxicity in mammalian cells revealed that these compounds are non-toxic in nature. Further, SPR analysis demonstrated differential binding affinity of these compounds towards recombinantly purified CDPK1 protein. Selection of lead compound 1 was performed by evaluating their inhibitory effects on phosphorylation and ATP binding activities of CDPK1. Further, *in vitro* biophysical evaluations by ITC and FS revealed that binding of compound 1 is driven by formation of energetically favorable non-covalent interactions, with different binding constants in presence and absence of Ca^2+^, and TSA authenticated stability of compound 1 bound CDPK1 complex. Finally, compound 1 strongly inhibited intra-erythrocytic growth of *P. falciparum in vitro*. Concievably, we propose a novel CDPK1-selective inhibitor, step towards developing pan-CDPK kinase inhibitors, prerequisite for cross-stage anti-malarial protection.
