## Supplemental table 1 for "Development of novel anti-malarial from structurally diverse library of molecules, targeting plant-like Calcium Dependent Protein Kinase 1, a multistage growth regulator of *P. falciparum*"

### Sheet: Sheet1
Table S1: Binding energies, Lipinski’s properties and chemical structures of the compound candidates (N = 18) procured from MyriaScreen II library.
S. No.	Supplier Reg. ID (Chemical name)	Binding energy (kCal/mol)	MW	LogP	HBA	HBD	Lipinski No.	Chemical Structure
1	S957712 (1R,7aR,11bR,13bR)-3a,5a,5b,8,8,11a-hexamethyl-1-(prop-1-en-2-yl)icosahydro-1H-cyclopenta[a]chrysen-9-ol)	-16	426.73	12.48	1	1	3
2	L199036 (7-hydroxy-N-(2-methyl-4-oxo-3(4H)-quinazolinyl)-5-oxo-2,3-dihydro-1H,5H-pyrido[3,2,1-ij]quinoline-6-carboxamide)	-14.1	402.41	2.19	4	2	4
3	R897698 (1-(2-naphthyl)-3-[(3-nitrophenyl)sulfonyl]-2,3-dihydro-1H-imidazo[4,5-b]quinoxaline)	-13.7	483.51	3.75	4	0	4
4	COMPOUND 1 ST092793 (3-hydroxyolean-12-en-29-oic acid)	-16	456.71	11.06	3	2	3
5	COMPOUND 2 S344699 ((10S,14aR)-12-isopropyl-3,3,9a,10,15a-pentamethyloctadecahydro-7H-12,14a-epoxycyclopropa[1',8a']naphtho[2',1':4,5]indeno[2,1-b]oxepine-4,15-diol)	-16.9	472.71	9.1	4	2	3
6	S248010 (5-(5-(2,2-dimethyl-4,6-dioxo-1,3-dioxan-5-yl)octahydro-1H-2,4,1-(epiethane[1,1,2]triyl)cyclobuta[cd]pentalen-7-ylidene)-2,2-dimethyl-1,3-dioxane-4,6-dione)	-15.3	428.44	5.06	8	0	4
7	S34844 (2,2,7,7,12,12,17,17-octamethyl-21,22-dioxatricyclo[16.2.1.1~8,11~]docosa-1(20),4,8,10,14,18-hexaene-3,6,13,16-tetrone)	-15.8	464.56	5.67	6	0	4
8	ST092794 (methyl 3-hydroxy-11-oxoolean-12-en-29-oate)	-15.9	484.72	9.89	4	1	3
9	S486892 (lupan-3-one)	-16.2	426.73	12.22	1	0	3
10	R461164 (11-(6-chloro-4-oxo-4H-chromen-3-yl)-3,3,7,8-tetramethyl-2,3,4,5,10,11-hexahydro-1H-dibenzo[b,e][1,4]diazepin-1-one)	-14.3	448.95	5.17	3	2	4
11	ST018363 (3,3-dimethyl-11-[5-(3-nitrophenyl)-2-furyl]-10-(trifluoroacetyl)-2,3,4,5,10,11-hexahydro-1H-dibenzo[b,e][1,4]diazepin-1-one)	-14.5	525.48	5.79	5	1	3
12	ST092795 (methyl 3,11-dioxoolean-12-en-29-oate)	-16.8	482.7	9.45	4	0	3
13	S51765 (2,2,7,7,12,12,17,17-octamethyl-21-oxabicyclo[16.2.1]henicosa-1(20),18-diene-3,6,8,11,13,16-hexone)	-15.6	486.61	2.01	7	0	4
14	R204579 ((2aR,9S,10R)-5',6a,8a,9-tetramethyldocosahydrospiro[naphtho[2',1':4,5]indeno[2,1-b]furan-10,2'-pyran])	-16	400.65	10.09	2	0	3
15	ST072585 (4-((11R,15R)-9-acetyl-12,14-dioxo-9,10-dihydro-9,10-[3,4]epipyrroloanthracen-13-yl)benzoic acid)	-13.6	437.45	5.47	5	1	4
16	L200344 (4-hydroxy-N-(2-methyl-4-oxo-3(4H)-quinazolinyl)-6-oxo-1,2-dihydro-6H-pyrrolo[3,2,1-ij]quinoline-5-carboxamide)	-13.7	388.38	1.69	4	2	4
17	R461369 (11-(6-chloro-1,3-benzodioxol-5-yl)-3-phenyl-2,3,4,5,10,11-hexahydro-1H-dibenzo[b,e][1,4]diazepin-1-one)	-13.9	444.92	5.14	3	2	4
18	ST092787 (3-oxolup-20(29)-en-28-al)	-16.5	438.69	10.76	2	0	3
